# Comprehensive isotopomer analysis of glutamate and aspartate in small tissue samples

**DOI:** 10.1101/2022.07.31.502208

**Authors:** Feng Cai, Divya Bezwada, Ling Cai, Rohit Mahar, Zheng Wu, Panayotis Pachnis, Chendong Yang, Sherwin Kelekar, Wen Gu, Hieu S. Vu, Thomas P. Mathews, Lauren G. Zacharias, Misty Martin-Sandoval, Duyen Do, K. Celeste Oaxaca, Eunsook S. Jin, Vitaly Margulis, Craig R. Malloy, Matthew E. Merritt, Ralph J. DeBerardinis

## Abstract

Stable isotopes are powerful tools to assess metabolism. ^13^C labeling is detected using nuclear magnetic resonance spectroscopy (NMRS) or mass spectrometry (MS). MS has excellent sensitivity but generally cannot discriminate among different ^13^C positions (isotopomers), whereas NMRS is less sensitive but reports some isotopomers. Here, we develop an MS method that reports all 16 aspartate and 32 glutamate isotopomers while requiring 1% of the sample used for NMRS. This method discriminates between pathways that result in the same number of ^13^C labels in aspartate and glutamate, providing enhanced specificity over conventional MS. We demonstrate regional metabolic heterogeneity within human tumors, document the impact of fumarate hydratase deficiency in human renal cancers, and investigate the contributions of TCA cycle turnover and CO_2_ recycling to isotope labeling in vivo. This method can accompany NMRS or standard MS to provide outstanding sensitivity in isotope labeling experiments, particularly in vivo.
