## Supplemental Data II for "Comprehensive isotopomer analysis of glutamate and aspartate in small tissue samples"

### Sheet: Supplemental Table Key
Supplemental Data II, Key
S1	Ion pair information of glutamate
S2	Ion pair information of aspartate
S3	Calculation matrix of glutamate with correction for natural abundance of 2H, 15N, 17O, 18O, 13C
S4	Calculation matrix of glutamate without correction for natural abundance of 2H, 15N, 17O, 18O, 13C
S5	Calculation matrix of aspartate with correction for natural abundance of 2H, 15N, 17O, 18O, 13C
S6	Calculation matrix of aspartate without correction for natural abundance of 2H, 15N, 17O, 18O, 13C

### Sheet: S1
TABLE S1: Ion pair information of glutamate
Q1	Q3	dwell	Ion pair Information	Actual CE	Optimal CE
148	56	3	Glu_pos_148_56_2-4_0/0	21	38
149	56	3	Glu_pos_149_56_2-4_1/0	21	38
149	57	3	Glu_pos_149_57_2-4_1/1	21	38
150	56	3	Glu_pos_150_56_2-4_2/0	21	38
150	57	3	Glu_pos_150_57_2-4_2/1	21	38
150	58	3	Glu_pos_150_58_2-4_2/2	21	38
151	56	3	Glu_pos_151_56_2-4_3/0	21	38
151	57	3	Glu_pos_151_57_2-4_3/1	21	38
151	58	3	Glu_pos_151_58_2-4_3/2	21	38
151	59	3	Glu_pos_151_59_2-4_3/3	21	38
152	56	3	Glu_pos_152_56_2-4_4/0	21	38
152	57	3	Glu_pos_152_57_2-4_4/1	21	38
152	58	3	Glu_pos_152_58_2-4_4/2	21	38
152	59	3	Glu_pos_152_59_2-4_4/3	21	38
153	56	3	Glu_pos_153_56_2-4_5/0	21	38
153	57	3	Glu_pos_153_57_2-4_5/1	21	38
153	58	3	Glu_pos_153_58_2-4_5/2	21	38
153	59	3	Glu_pos_153_59_2-4_5/3	21	38
148	84	3	Glu_pos_148_84_2-5_0/0	50	40
149	84	3	Glu_pos_149_84_2-5_1/0	50	40
149	85	3	Glu_pos_149_85_2-5_1/1	50	40
150	84	3	Glu_pos_150_84_2-5_2/0	50	40
150	85	3	Glu_pos_150_85_2-5_2/1	50	40
150	86	3	Glu_pos_150_86_2-5_2/2	50	40
151	84	3	Glu_pos_151_84_2-5_3/0	50	40
151	85	3	Glu_pos_151_85_2-5_3/1	50	40
151	86	3	Glu_pos_151_86_2-5_3/2	50	40
151	87	3	Glu_pos_151_87_2-5_3/3	50	40
152	84	3	Glu_pos_152_84_2-5_4/0	50	40
152	85	3	Glu_pos_152_85_2-5_4/1	50	40
152	86	3	Glu_pos_152_86_2-5_4/2	50	40
152	87	3	Glu_pos_152_87_2-5_4/3	50	40
152	88	3	Glu_pos_152_88_2-5_4/4	50	40
153	84	3	Glu_pos_153_84_2-5_5/0	50	40
153	85	3	Glu_pos_153_85_2-5_5/1	50	40
153	86	3	Glu_pos_153_86_2-5_5/2	50	40
153	87	3	Glu_pos_153_87_2-5_5/3	50	40
153	88	3	Glu_pos_153_88_2-5_5/4	50	40
146	74	20	Glu_neg_146_74_1-2_0/0	-25	-25
147	74	20	Glu_neg_147_74_1-2_1/0	-25	-25
147	75	20	Glu_neg_147_75_1-2_1/1	-25	-25
148	74	20	Glu_neg_148_74_1-2_2/0	-25	-25
148	75	20	Glu_neg_148_75_1-2_2/1	-25	-25
148	76	20	Glu_neg_148_76_1-2_2/2	-25	-25
149	74	20	Glu_neg_149_74_1-2_3/0	-25	-25
149	75	20	Glu_neg_149_75_1-2_3/1	-25	-25
149	76	20	Glu_neg_149_76_1-2_3/2	-25	-25
150	74	20	Glu_neg_150_74_1-2_4/0	-25	-25
150	75	20	Glu_neg_150_75_1-2_4/1	-25	-25
150	76	20	Glu_neg_150_76_1-2_4/2	-25	-25
151	74	20	Glu_neg_151_74_1-2_5/0	-25	-25
151	75	20	Glu_neg_151_75_1-2_5/1	-25	-25
151	76	20	Glu_neg_151_76_1-2_5/2	-25	-25
146	41	32	Glu_neg_146_41_4-5_0/0	-65	-65
147	41	32	Glu_neg_147_41_4-5_1/0	-65	-65
147	42	32	Glu_neg_147_42_4-5_1/1	-65	-65
148	41	32	Glu_neg_148_41_4-5_2/0	-65	-65
148	42	32	Glu_neg_148_42_4-5_2/1	-65	-65
148	43	32	Glu_neg_148_43_4-5_2/2	-65	-65
149	41	32	Glu_neg_149_41_4-5_3/0	-65	-65
149	42	32	Glu_neg_149_42_4-5_3/1	-65	-65
149	43	32	Glu_neg_149_43_4-5_3/2	-65	-65
150	41	32	Glu_neg_150_41_4-5_4/0	-65	-65
150	42	32	Glu_neg_150_42_4-5_4/1	-65	-65
150	43	32	Glu_neg_150_43_4-5_4/2	-65	-65
151	41	32	Glu_neg_151_41_4-5_5/0	-65	-65
151	42	32	Glu_neg_151_42_4-5_5/1	-65	-65
151	43	32	Glu_neg_151_43_4-5_5/2	-65	-65
146	102	3	Glu_neg_146_102_1-4_0/0	-35	-29
147	102	3	Glu_neg_147_102_1-4_1/0	-35	-29
147	103	3	Glu_neg_147_103_1-4_1/1	-35	-29
148	102	3	Glu_neg_148_102_1-4_2/0	-35	-29
148	103	3	Glu_neg_148_103_1-4_2/1	-35	-29
148	104	3	Glu_neg_148_104_1-4_2/2	-35	-29
149	102	3	Glu_neg_149_102_1-4_3/0	-35	-29
149	103	3	Glu_neg_149_103_1-4_3/1	-35	-29
149	104	3	Glu_neg_149_104_1-4_3/2	-35	-29
149	105	3	Glu_neg_149_105_1-4_3/3	-35	-29
150	102	3	Glu_neg_150_102_1-4_4/0	-35	-29
150	103	3	Glu_neg_150_103_1-4_4/1	-35	-29
150	104	3	Glu_neg_150_104_1-4_4/2	-35	-29
150	105	3	Glu_neg_150_105_1-4_4/3	-35	-29
150	106	3	Glu_neg_150_106_1-4_4/4	-35	-29
151	102	3	Glu_neg_151_102_1-4_5/0	-35	-29
151	103	3	Glu_neg_151_103_1-4_5/1	-35	-29
151	104	3	Glu_neg_151_104_1-4_5/2	-35	-29
151	105	3	Glu_neg_151_105_1-4_5/3	-35	-29
151	106	3	Glu_neg_151_106_1-4_5/4	-35	-29

### Sheet: S2
TABLE S2: Ion pair information of aspartate
Q1	Q3	Dwell time	Ion pair information	Actual CE	Optimal CE
134	88	3	Asp_pos_134_88_2-4_0/0	20	12
135	88	3	Asp_pos_135_88_2-4_1/0	20	12
135	89	3	Asp_pos_135_89_2-4_1/1	20	12
136	88	3	Asp_pos_136_88_2-4_2/0	20	12
136	89	3	Asp_pos_136_89_2-4_2/1	20	12
136	90	3	Asp_pos_136_90_2-4_2/2	20	12
137	88	3	Asp_pos_137_88_2-4_3/0	20	12
137	89	3	Asp_pos_137_89_2-4_3/1	20	12
137	90	3	Asp_pos_137_90_2-4_3/2	20	12
137	91	3	Asp_pos_137_91_2-4_3/3	20	12
138	88	3	Asp_pos_138_88_2-4_4/0	20	12
138	89	3	Asp_pos_138_89_2-4_4/1	20	12
138	90	3	Asp_pos_138_90_2-4_4/2	20	12
138	91	3	Asp_pos_138_91_2-4_4/3	20	12
134	74	3	Asp_pos_134_74_1-2_0/0	10	10
135	74	3	Asp_pos_135_74_1-2_1/0	10	10
135	75	3	Asp_pos_135_75_1-2_1/1	10	10
136	74	3	Asp_pos_136_74_1-2_2/0	10	10
136	75	3	Asp_pos_136_75_1-2_2/1	10	10
136	76	3	Asp_pos_136_76_1-2_2/2	10	10
137	74	3	Asp_pos_137_74_1-2_3/0	10	10
137	75	3	Asp_pos_137_75_1-2_3/1	10	10
137	76	3	Asp_pos_137_76_1-2_3/2	10	10
138	74	3	Asp_pos_138_74_1-2_4/0	10	10
138	75	3	Asp_pos_138_75_1-2_4/1	10	10
138	76	3	Asp_pos_138_76_1-2_4/2	10	10
134	43	10	Asp_pos_134_43_3-4_0/0	27	27
135	43	10	Asp_pos_135_43_3-4_1/0	27	27
135	44	10	Asp_pos_135_44_3-4_1/1	27	27
136	43	10	Asp_pos_136_43_3-4_2/0	27	27
136	44	10	Asp_pos_136_44_3-4_2/1	27	27
136	45	10	Asp_pos_136_45_3-4_2/2	27	27
137	43	10	Asp_pos_137_43_3-4_3/0	27	27
137	44	10	Asp_pos_137_44_3-4_3/1	27	27
137	45	10	Asp_pos_137_45_3-4_3/2	27	27
138	43	10	Asp_pos_138_43_3-4_4/0	27	27
138	44	10	Asp_pos_138_44_3-4_4/1	27	27
138	45	10	Asp_pos_138_45_3-4_4/2	27	27
132	88	5	Asp_neg_132_88_1-3_0/0	-25	-18
133	88	5	Asp_neg_133_88_1-3_1/0	-25	-18
133	89	5	Asp_neg_133_89_1-3_1/1	-25	-18
134	88	5	Asp_neg_134_88_1-3_2/0	-25	-18
134	89	5	Asp_neg_134_89_1-3_2/1	-25	-18
134	90	5	Asp_neg_134_90_1-3_2/2	-25	-18
135	88	5	Asp_neg_135_88_1-3_3/0	-25	-18
135	89	5	Asp_neg_135_89_1-3_3/1	-25	-18
135	90	5	Asp_neg_135_90_1-3_3/2	-25	-18
135	91	5	Asp_neg_135_91_1-3_3/3	-25	-18
136	88	5	Asp_neg_136_88_1-3_4/0	-25	-18
136	89	5	Asp_neg_136_89_1-3_4/1	-25	-18
136	90	5	Asp_neg_136_90_1-3_4/2	-25	-18
136	91	5	Asp_neg_136_91_1-3_4/3	-25	-18

### Sheet: S3
TABLE S3: Calculation matrix of glutamate with correction for natural abundance of 2H, 15N, 17O, 18O, 13C
Ion pair Information	00000	10000	01000	11000	00100	10100	01100	11100	00010	10010	01010	11010	00110	10110	01110	11110	00001	10001	01001	11001	00101	10101	01101	11101	00011	10011	01011	11011	00111	10111	01111	11111
Glu_pos_148_56_2-4_0/0	0.933034	0	0	0	0	0	0	0	0	0	0	0	0	0	0	0	0	0	0	0	0	0	0	0	0	0	0	0	0	0	0	0
Glu_pos_149_56_2-4_1/0	0.0224157	0.94324	0	0	0	0	0	0	0	0	0	0	0	0	0	0	0.94324	0	0	0	0	0	0	0	0	0	0	0	0	0	0	0
Glu_pos_149_57_2-4_1/1	0.0349185	0	0.94324	0	0.94324	0	0	0	0.94324	0	0	0	0	0	0	0	0	0	0	0	0	0	0	0	0	0	0	0	0	0	0	0
Glu_pos_150_56_2-4_2/0	0.00778934	0.0123434	0	0	0	0	0	0	0	0	0	0	0	0	0	0	0.0123434	0.953558	0	0	0	0	0	0	0	0	0	0	0	0	0	0
Glu_pos_150_57_2-4_2/1	0.000838899	0.0353004	0.0226609	0.953558	0.0226609	0.953558	0	0	0.0226609	0.953558	0	0	0	0	0	0	0.0353004	0	0.953558	0	0.953558	0	0	0	0.953558	0	0	0	0	0	0	0
Glu_pos_150_58_2-4_2/2	0.00047959	0	0.0249829	0	0.0249829	0	0.953558	0	0.0249829	0	0.953558	0	0.953558	0	0	0	0	0	0	0	0	0	0	0	0	0	0	0	0	0	0	0
Glu_pos_151_56_2-4_3/0	0.000180729	0.00773953	0	0	0	0	0	0	0	0	0	0	0	0	0	0	0.00773953	0.00204804	0	0	0	0	0	0	0	0	0	0	0	0	0	0
Glu_pos_151_57_2-4_3/1	0.000291513	0.000461946	0.00787454	0.0124784	0.00787454	0.0124784	0	0	0.00787454	0.0124784	0	0	0	0	0	0	0.000461946	0.0356866	0.0124784	0.963988	0.0124784	0.963988	0	0	0.0124784	0.963988	0	0	0	0	0	0
Glu_pos_151_58_2-4_3/2	1.15219e-05	0.000484836	0.000600202	0.0252562	0.000600202	0.0252562	0.0229087	0.963988	0.000600202	0.0252562	0.0229087	0.963988	0.0229087	0.963988	0	0	0.000484836	0	0.0252562	0	0.0252562	0	0.963988	0	0.0252562	0	0.963988	0	0.963988	0	0	0
Glu_pos_151_59_2-4_3/3	2.88268e-06	0	0.000211563	0	0.000211563	0	0.0148259	0	0.000211563	0	0.0148259	0	0.0148259	0	0.963988	0	0	0	0	0	0	0	0	0	0	0	0	0	0	0	0	0
Glu_pos_152_56_2-4_4/0	2.46289e-05	9.80485e-05	0	0	0	0	0	0	0	0	0	0	0	0	0	0	9.80485e-05	0.00780178	0	0	0	0	0	0	0	0	0	0	0	0	0	0
Glu_pos_152_57_2-4_4/1	6.76373e-06	0.000289649	0.000182706	0.00782418	0.000182706	0.00782418	0	0	0.000182706	0.00782418	0	0	0	0	0	0	0.000289649	7.6647e-05	0.00782418	0.00207044	0.00782418	0.00207044	0	0	0.00782418	0.00207044	0	0	0	0	0	0
Glu_pos_152_58_2-4_4/2	4.0038e-06	6.34462e-06	0.000208567	0.000330506	0.000208567	0.000330506	0.00796068	0.0126149	0.000208567	0.000330506	0.00796068	0.0126149	0.00796068	0.0126149	0	0	6.34462e-06	0.000490139	0.000330506	0.0255325	0.000330506	0.0255325	0.0126149	0.974532	0.000330506	0.0255325	0.0126149	0.974532	0.0126149	0.974532	0	0
Glu_pos_152_59_2-4_4/3	6.92549e-08	2.91421e-06	5.0827e-06	0.000213877	5.0827e-06	0.000213877	0.000356184	0.014988	5.0827e-06	0.000213877	0.000356184	0.014988	0.000356184	0.014988	0.0231593	0.974532	2.91421e-06	0	0.000213877	0	0.000213877	0	0.014988	0	0.000213877	0	0.014988	0	0.014988	0	0.974532	0
Glu_pos_153_56_2-4_5/0	5.46428e-07	2.38258e-05	0	0	0	0	0	0	0	0	0	0	0	0	0	0	2.38258e-05	1.37823e-05	0	0	0	0	0	0	0	0	0	0	0	0	0	0
Glu_pos_153_57_2-4_5/1	9.21729e-07	3.66943e-06	2.48983e-05	9.9121e-05	2.48983e-05	9.9121e-05	0	0	2.48983e-05	9.9121e-05	0	0	0	0	0	0	3.66943e-06	0.000291979	9.9121e-05	0.00788712	9.9121e-05	0.00788712	0	0	9.9121e-05	0.00788712	0	0	0	0	0	0
Glu_pos_153_58_2-4_5/2	9.28968e-08	3.9782e-06	4.83921e-06	0.000207234	4.83921e-06	0.000207234	0.000184705	0.00790977	4.83921e-06	0.000207234	0.000184705	0.00790977	0.000184705	0.00790977	0	0	3.9782e-06	1.05271e-06	0.000207234	5.48382e-05	0.000207234	5.48382e-05	0.00790977	0.00209309	0.000207234	5.48382e-05	0.00790977	0.00209309	0.00790977	0.00209309	0	0
Glu_pos_153_59_2-4_5/3	2.40657e-08	3.81357e-08	1.76621e-06	2.79883e-06	1.76621e-06	2.79883e-06	0.000123772	0.000196135	1.76621e-06	2.79883e-06	0.000123772	0.000196135	0.000123772	0.000196135	0.00804775	0.0127529	3.81357e-08	2.94609e-06	2.79883e-06	0.000216217	2.79883e-06	0.000216217	0.000196135	0.015152	2.79883e-06	0.000216217	0.000196135	0.015152	0.000196135	0.015152	0.0127529	0.985192
Glu_pos_148_84_2-5_0/0	0.933034	0	0	0	0	0	0	0	0	0	0	0	0	0	0	0	0	0	0	0	0	0	0	0	0	0	0	0	0	0	0	0
Glu_pos_149_84_2-5_1/0	0.0118544	0.94324	0	0	0	0	0	0	0	0	0	0	0	0	0	0	0	0	0	0	0	0	0	0	0	0	0	0	0	0	0	0
Glu_pos_149_85_2-5_1/1	0.0454798	0	0.94324	0	0.94324	0	0	0	0.94324	0	0	0	0	0	0	0	0.94324	0	0	0	0	0	0	0	0	0	0	0	0	0	0	0
Glu_pos_150_84_2-5_2/0	0.00574326	0.00166658	0	0	0	0	0	0	0	0	0	0	0	0	0	0	0	0	0	0	0	0	0	0	0	0	0	0	0	0	0	0
Glu_pos_150_85_2-5_2/1	0.00057783	0.0459772	0.0119841	0.953558	0.0119841	0.953558	0	0	0.0119841	0.953558	0	0	0	0	0	0	0.0119841	0.953558	0	0	0	0	0	0	0	0	0	0	0	0	0	0
Glu_pos_150_86_2-5_2/2	0.00278674	0	0.0356597	0	0.0356597	0	0.953558	0	0.0356597	0	0.953558	0	0.953558	0	0	0	0.0356597	0	0.953558	0	0.953558	0	0	0	0.953558	0	0	0	0	0	0	0
Glu_pos_151_84_2-5_3/0	7.05582e-05	0.00578785	0	0	0	0	0	0	0	0	0	0	0	0	0	0	0	0	0	0	0	0	0	0	0	0	0	0	0	0	0	0
Glu_pos_151_85_2-5_3/1	0.000279949	8.12354e-05	0.00580608	0.00168481	0.00580608	0.00168481	0	0	0.00580608	0.00168481	0	0	0	0	0	0	0.00580608	0.00168481	0	0	0	0	0	0	0	0	0	0	0	0	0	0
Glu_pos_151_86_2-5_3/2	3.54061e-05	0.00281722	0.000453065	0.0360498	0.000453065	0.0360498	0.0121152	0.963988	0.000453065	0.0360498	0.0121152	0.963988	0.0121152	0.963988	0	0	0.000453065	0.0360498	0.0121152	0.963988	0.0121152	0.963988	0	0	0.0121152	0.963988	0	0	0	0	0	0
Glu_pos_151_87_2-5_3/3	0.000100734	0	0.00242716	0	0.00242716	0	0.0256194	0	0.00242716	0	0.0256194	0	0.0256194	0	0.963988	0	0.00242716	0	0.0256194	0	0.0256194	0	0.963988	0	0.0256194	0	0.963988	0	0.963988	0	0	0
Glu_pos_152_84_2-5_4/0	1.17965e-05	8.02041e-06	0	0	0	0	0	0	0	0	0	0	0	0	0	0	0	0	0	0	0	0	0	0	0	0	0	0	0	0	0	0
Glu_pos_152_85_2-5_4/1	3.43928e-06	0.000282123	7.133e-05	0.00585116	7.133e-05	0.00585116	0	0	7.133e-05	0.00585116	0	0	0	0	0	0	7.133e-05	0.00585116	0	0	0	0	0	0	0	0	0	0	0	0	0	0
Glu_pos_152_86_2-5_4/2	1.71537e-05	4.97764e-06	0.000219502	6.3695e-05	0.000219502	6.3695e-05	0.00586959	0.00170323	0.000219502	6.3695e-05	0.00586959	0.00170323	0.00586959	0.00170323	0	0	0.000219502	6.3695e-05	0.00586959	0.00170323	0.00586959	0.00170323	0	0	0.00586959	0.00170323	0	0	0	0	0	0
Glu_pos_152_87_2-5_4/3	1.27984e-06	0.000101836	3.08376e-05	0.00245371	3.08376e-05	0.00245371	0.000325501	0.0258997	3.08376e-05	0.00245371	0.000325501	0.0258997	0.000325501	0.0258997	0.0122477	0.974532	3.08376e-05	0.00245371	0.000325501	0.0258997	0.000325501	0.0258997	0.0122477	0.974532	0.000325501	0.0258997	0.0122477	0.974532	0.0122477	0.974532	0	0
Glu_pos_152_88_2-5_4/4	1.80338e-06	0	7.52865e-05	0	7.52865e-05	0	0.00217347	0	7.52865e-05	0	0.00217347	0	0.00217347	0	0.0153552	0	7.52865e-05	0	0.00217347	0	0.00217347	0	0.0153552	0	0.00217347	0	0.0153552	0	0.0153552	0	0.974532	0
Glu_pos_153_84_2-5_5/0	1.3985e-07	1.18378e-05	0	0	0	0	0	0	0	0	0	0	0	0	0	0	0	0	0	0	0	0	0	0	0	0	0	0	0	0	0	0
Glu_pos_153_85_2-5_5/1	5.75008e-07	3.90946e-07	1.19255e-05	8.10814e-06	1.19255e-05	8.10814e-06	0	0	1.19255e-05	8.10814e-06	0	0	0	0	0	0	1.19255e-05	8.10814e-06	0	0	0	0	0	0	0	0	0	0	0	0	0	0
Glu_pos_153_86_2-5_5/2	2.10739e-07	1.72869e-05	2.69667e-06	0.000221207	2.69667e-06	0.000221207	7.21102e-05	0.00591517	2.69667e-06	0.000221207	7.21102e-05	0.00591517	7.21102e-05	0.00591517	0	0	2.69667e-06	0.000221207	7.21102e-05	0.00591517	7.21102e-05	0.00591517	0	0	7.21102e-05	0.00591517	0	0	0	0	0	0
Glu_pos_153_87_2-5_5/3	6.20063e-07	1.7993e-07	1.49403e-05	4.33537e-06	1.49403e-05	4.33537e-06	0.0001577	4.57612e-05	1.49403e-05	4.33537e-06	0.0001577	4.57612e-05	0.0001577	4.57612e-05	0.0059338	0.00172187	1.49403e-05	4.33537e-06	0.0001577	4.57612e-05	0.0001577	4.57612e-05	0.0059338	0.00172187	0.0001577	4.57612e-05	0.0059338	0.00172187	0.0059338	0.00172187	0	0
Glu_pos_153_88_2-5_5/4	2.29123e-08	1.82311e-06	9.56531e-07	7.611e-05	9.56531e-07	7.611e-05	2.76145e-05	0.00219725	9.56531e-07	7.611e-05	2.76145e-05	0.00219725	2.76145e-05	0.00219725	0.000195092	0.0155232	9.56531e-07	7.611e-05	2.76145e-05	0.00219725	2.76145e-05	0.00219725	0.000195092	0.0155232	2.76145e-05	0.00219725	0.000195092	0.0155232	0.000195092	0.0155232	0.0123816	0.985192
Glu_neg_146_74_1-2_0/0	0.933325	0	0	0	0	0	0	0	0	0	0	0	0	0	0	0	0	0	0	0	0	0	0	0	0	0	0	0	0	0	0	0
Glu_neg_147_74_1-2_1/0	0.0319207	0	0	0	0.943534	0	0	0	0.943534	0	0	0	0	0	0	0	0.943534	0	0	0	0	0	0	0	0	0	0	0	0	0	0	0
Glu_neg_147_75_1-2_1/1	0.0251401	0.943534	0.943534	0	0	0	0	0	0	0	0	0	0	0	0	0	0	0	0	0	0	0	0	0	0	0	0	0	0	0	0	0
Glu_neg_148_74_1-2_2/0	0.00419538	0	0	0	0.0219491	0	0	0	0.0219491	0	0	0	0.953855	0	0	0	0.0219491	0	0	0	0.953855	0	0	0	0.953855	0	0	0	0	0	0	0
Glu_neg_148_75_1-2_2/1	0.000859818	0.0322698	0.0322698	0	0.0254151	0.953855	0.953855	0	0.0254151	0.953855	0.953855	0	0	0	0	0	0.0254151	0.953855	0.953855	0	0	0	0	0	0	0	0	0	0	0	0	0
Glu_neg_148_76_1-2_2/2	0.00403765	0.0150944	0.0150944	0.953855	0	0	0	0	0	0	0	0	0	0	0	0	0	0	0	0	0	0	0	0	0	0	0	0	0	0	0	0
Glu_neg_149_74_1-2_3/0	0.000130808	0	0	0	0.00400118	0	0	0	0.00400118	0	0	0	0.0117556	0	0	0	0.00400118	0	0	0	0.0117556	0	0	0	0.0117556	0	0	0	0.964289	0	0	0
Glu_neg_149_75_1-2_3/1	0.000113007	0.00424127	0.00424127	0	0.000591223	0.0221892	0.0221892	0	0.000591223	0.0221892	0.0221892	0	0.0256931	0.964289	0.964289	0	0.000591223	0.0221892	0.0221892	0	0.0256931	0.964289	0.964289	0	0.0256931	0.964289	0.964289	0	0	0	0	0
Glu_neg_149_76_1-2_3/2	0.000138092	0.000516244	0.000516244	0.0326228	0.00408181	0.0152595	0.0152595	0.964289	0.00408181	0.0152595	0.0152595	0.964289	0	0	0	0	0.00408181	0.0152595	0.0152595	0.964289	0	0	0	0	0	0	0	0	0	0	0	0
Glu_neg_150_74_1-2_4/0	5.40246e-06	0	0	0	8.84721e-05	0	0	0	8.84721e-05	0	0	0	0.00391636	0	0	0	8.84721e-05	0	0	0	0.00391636	0	0	0	0.00391636	0	0	0	0.00133645	0	0	0
Glu_neg_150_75_1-2_4/1	3.52345e-06	0.000132238	0.000132238	0	0.000107776	0.00404495	0.00404495	0	0.000107776	0.00404495	0.00404495	0	0.00031665	0.0118842	0.0118842	0	0.000107776	0.00404495	0.00404495	0	0.00031665	0.0118842	0.0118842	0	0.00031665	0.0118842	0.0118842	0	0.0259742	0.974837	0.974837	0
Glu_neg_150_76_1-2_4/2	1.81496e-05	6.78507e-05	6.78507e-05	0.00428766	9.49537e-05	0.000354977	0.000354977	0.0224319	9.49537e-05	0.000354977	0.000354977	0.0224319	0.00412646	0.0154264	0.0154264	0.974837	9.49537e-05	0.000354977	0.000354977	0.0224319	0.00412646	0.0154264	0.0154264	0.974837	0.00412646	0.0154264	0.0154264	0.974837	0	0	0	0
Glu_neg_151_74_1-2_5/0	1.36935e-07	0	0	0	4.49382e-06	0	0	0	4.49382e-06	0	0	0	4.66013e-05	0	0	0	4.49382e-06	0	0	0	4.66013e-05	0	0	0	4.66013e-05	0	0	0	0.00394458	0	0	0
Glu_neg_151_75_1-2_5/1	1.45521e-07	5.46156e-06	5.46156e-06	0	2.38309e-06	8.94399e-05	8.94399e-05	0	2.38309e-06	8.94399e-05	8.94399e-05	0	0.000105491	0.0039592	0.0039592	0	2.38309e-06	8.94399e-05	8.94399e-05	0	0.000105491	0.0039592	0.0039592	0	0.000105491	0.0039592	0.0039592	0	3.59987e-05	0.00135107	0.00135107	0
Glu_neg_151_76_1-2_5/2	5.65885e-07	2.11552e-06	2.11552e-06	0.000133685	1.73095e-05	6.471e-05	6.471e-05	0.00408919	1.73095e-05	6.471e-05	6.471e-05	0.00408919	5.08557e-05	0.00019012	0.00019012	0.0120142	1.73095e-05	6.471e-05	6.471e-05	0.00408919	5.08557e-05	0.00019012	0.00019012	0.0120142	5.08557e-05	0.00019012	0.00019012	0.0120142	0.0041716	0.0155952	0.0155952	0.9855
Glu_neg_146_41_4-5_0/0	0.933325	0	0	0	0	0	0	0	0	0	0	0	0	0	0	0	0	0	0	0	0	0	0	0	0	0	0	0	0	0	0	0
Glu_neg_147_41_4-5_1/0	0.0361416	0.943534	0.943534	0	0.943534	0	0	0	0	0	0	0	0	0	0	0	0	0	0	0	0	0	0	0	0	0	0	0	0	0	0	0
Glu_neg_147_42_4-5_1/1	0.0209192	0	0	0	0	0	0	0	0.943534	0	0	0	0	0	0	0	0.943534	0	0	0	0	0	0	0	0	0	0	0	0	0	0	0
Glu_neg_148_41_4-5_2/0	0.00625149	0.0262162	0.0262162	0.953855	0.0262162	0.953855	0.953855	0	0	0	0	0	0	0	0	0	0	0	0	0	0	0	0	0	0	0	0	0	0	0	0	0
Glu_neg_148_42_4-5_2/1	0.000810065	0.0211481	0.0211481	0	0.0211481	0	0	0	0.0365369	0.953855	0.953855	0	0.953855	0	0	0	0.0365369	0.953855	0.953855	0	0.953855	0	0	0	0	0	0	0	0	0	0	0
Glu_neg_148_43_4-5_2/2	0.00203129	0	0	0	0	0	0	0	0.0108273	0	0	0	0	0	0	0	0.0108273	0	0	0	0	0	0	0	0.953855	0	0	0	0	0	0	0
Glu_neg_149_41_4-5_3/0	0.00022307	0.0060331	0.0060331	0.0160693	0.0060331	0.0160693	0.0160693	0.964289	0	0	0	0	0	0	0	0	0	0	0	0	0	0	0	0	0	0	0	0	0	0	0	0
Glu_neg_149_42_4-5_3/1	0.000140119	0.0005876	0.0005876	0.0213794	0.0005876	0.0213794	0.0213794	0	0.00631987	0.0265029	0.0265029	0.964289	0.0265029	0.964289	0.964289	0	0.00631987	0.0265029	0.0265029	0.964289	0.0265029	0.964289	0.964289	0	0	0	0	0	0	0	0	0
Glu_neg_149_43_4-5_3/2	7.86586e-05	0.00205351	0.00205351	0	0.00205351	0	0	0	0.000419272	0.0109458	0.0109458	0	0.0109458	0	0	0	0.000419272	0.0109458	0.0109458	0	0.0109458	0	0	0	0.0369366	0.964289	0.964289	0	0.964289	0	0	0
Glu_neg_150_41_4-5_4/0	1.48613e-05	0.000159518	0.000159518	0.00592333	0.000159518	0.00592333	0.00592333	0.00569739	0	0	0	0	0	0	0	0	0	0	0	0	0	0	0	0	0	0	0	0	0	0	0	0
Glu_neg_150_42_4-5_4/1	4.99982e-06	0.000135224	0.000135224	0.000360173	0.000135224	0.000360173	0.000360173	0.0216132	0.00022551	0.0060991	0.0060991	0.0162451	0.0060991	0.0162451	0.0162451	0.974837	0.00022551	0.0060991	0.0060991	0.0162451	0.0060991	0.0162451	0.0162451	0.974837	0	0	0	0	0	0	0	0
Glu_neg_150_43_4-5_4/2	1.36057e-05	5.7057e-05	5.7057e-05	0.00207597	5.7057e-05	0.00207597	0.00207597	0	7.25224e-05	0.000304129	0.000304129	0.0110655	0.000304129	0.0110655	0.0110655	0	7.25224e-05	0.000304129	0.000304129	0.0110655	0.000304129	0.0110655	0.0110655	0	0.006389	0.0267928	0.0267928	0.974837	0.0267928	0.974837	0.974837	0
Glu_neg_151_41_4-5_5/0	4.64956e-07	1.3279e-05	1.3279e-05	9.64713e-05	1.3279e-05	9.64713e-05	9.64713e-05	0.0059258	0	0	0	0	0	0	0	0	0	0	0	0	0	0	0	0	0	0	0	0	0	0	0	0
Glu_neg_151_42_4-5_5/1	3.33096e-07	3.57538e-06	3.57538e-06	0.000132763	3.57538e-06	0.000132763	0.000132763	0.000127699	1.50239e-05	0.000161263	0.000161263	0.00598812	0.000161263	0.00598812	0.00598812	0.00575971	1.50239e-05	0.000161263	0.000161263	0.00598812	0.000161263	0.00598812	0.00598812	0.00575971	0	0	0	0	0	0	0	0
Glu_neg_151_43_4-5_5/2	4.8549e-07	1.31305e-05	1.31305e-05	3.49734e-05	1.31305e-05	3.49734e-05	3.49734e-05	0.00209868	2.5878e-06	6.9989e-05	6.9989e-05	0.000186418	6.9989e-05	0.000186418	0.000186418	0.0111865	2.5878e-06	6.9989e-05	6.9989e-05	0.000186418	6.9989e-05	0.000186418	0.000186418	0.0111865	0.000227977	0.00616581	0.00616581	0.0164228	0.00616581	0.0164228	0.0164228	0.9855
Glu_neg_146_102_1-4_0/0	0.933325	0	0	0	0	0	0	0	0	0	0	0	0	0	0	0	0	0	0	0	0	0	0	0	0	0	0	0	0	0	0	0
Glu_neg_147_102_1-4_1/0	0.0109201	0.0589709	0	0	0	0	0	0	0	0	0	0	0	0	0	0	0.884564	0	0	0	0	0	0	0	0	0	0	0	0	0	0	0
Glu_neg_147_103_1-4_1/1	0.0461407	0.884564	0.943534	0	0.943534	0	0	0	0.943534	0	0	0	0	0	0	0	0.0589709	0	0	0	0	0	0	0	0	0	0	0	0	0	0	0
Glu_neg_148_102_1-4_2/0	0.00382512	4.49266e-05	0	0	0	0	0	0	0	0	0	0	0	0	0	0	0.000673899	0	0	0	0	0	0	0	0	0	0	0	0	0	0	0
Glu_neg_148_103_1-4_2/1	0.000539855	0.0132649	0.0110395	0.0596159	0.0110395	0.0596159	0	0	0.0110395	0.0596159	0	0	0	0	0	0	0.04442	0.953855	0.894239	0	0.894239	0	0	0	0.894239	0	0	0	0	0	0	0
Glu_neg_148_104_1-4_2/2	0.00472787	0.0340544	0.0363247	0.894239	0.0363247	0.894239	0.953855	0	0.0363247	0.894239	0.953855	0	0.953855	0	0	0	0.00227029	0	0.0596159	0	0.0596159	0	0	0	0.0596159	0	0	0	0	0	0	0
Glu_neg_149_102_1-4_3/0	4.32095e-05	0.000241194	0	0	0	0	0	0	0	0	0	0	0	0	0	0	0.0036179	0	0	0	0	0	0	0	0	0	0	0	0	0	0	0
Glu_neg_149_103_1-4_3/1	0.000189102	0.0036275	0.00386696	4.5418e-05	0.00386696	4.5418e-05	0	0	0.00386696	4.5418e-05	0	0	0	0	0	0	0.000275	0.000726689	0.00068127	0	0.00068127	0	0	0	0.00068127	0	0	0	0	0	0	0
Glu_neg_149_104_1-4_3/2	5.5317e-05	0.000697167	0.000425006	0.0127579	0.000425006	0.0127579	0.0111603	0.060268	0.000425006	0.0127579	0.0111603	0.060268	0.0111603	0.060268	0	0	0.00450742	0.036722	0.0351244	0.964289	0.0351244	0.964289	0.904021	0	0.0351244	0.964289	0.904021	0	0.904021	0	0	0
Glu_neg_149_105_1-4_3/3	0.000196332	0.00410836	0.00438225	0.0246454	0.00438225	0.0246454	0.0262884	0.904021	0.00438225	0.0246454	0.0262884	0.904021	0.0262884	0.904021	0.964289	0	0.000273891	0	0.00164303	0	0.00164303	0	0.060268	0	0.00164303	0	0.060268	0	0.060268	0	0	0
Glu_neg_150_102_1-4_4/0	3.9189e-06	9.18726e-08	0	0	0	0	0	0	0	0	0	0	0	0	0	0	1.37809e-06	0	0	0	0	0	0	0	0	0	0	0	0	0	0	0
Glu_neg_150_103_1-4_4/1	2.13614e-06	5.28758e-05	4.36821e-05	0.000243832	4.36821e-05	0.000243832	0	0	4.36821e-05	0.000243832	0	0	0	0	0	0	0.000181588	0.00390131	0.00365748	0	0.00365748	0	0	0	0.00365748	0	0	0	0	0	0	0
Glu_neg_150_104_1-4_4/2	1.93766e-05	0.000139795	0.000148872	0.00366668	0.000148872	0.00366668	0.00390926	4.59148e-05	0.000148872	0.00366668	0.00390926	4.59148e-05	0.00390926	4.59148e-05	0	0	1.27182e-05	2.79764e-05	0.000270556	0.000734637	0.000270556	0.000734637	0.000688722	0	0.000270556	0.000734637	0.000688722	0	0.000688722	0	0	0
Glu_neg_150_105_1-4_4/3	2.29712e-06	6.04736e-05	5.12732e-05	0.000565243	5.12732e-05	0.000565243	0.00030758	0.0122382	5.12732e-05	0.000565243	0.00030758	0.0122382	0.00030758	0.0122382	0.0112824	0.0609273	0.000189279	0.00443019	0.00417252	0.026576	0.00417252	0.026576	0.0256201	0.974837	0.00417252	0.026576	0.0256201	0.974837	0.0256201	0.974837	0.913909	0
Glu_neg_150_106_1-4_4/4	7.60376e-06	0.000141136	0.000150545	0.00388372	0.000150545	0.00388372	0.00414263	0.0150265	0.000150545	0.00388372	0.00414263	0.0150265	0.00414263	0.0150265	0.0160283	0.913909	9.40905e-06	0	0.000258915	0	0.000258915	0	0.00100177	0	0.000258915	0	0.00100177	0	0.00100177	0	0.0609273	0
Glu_neg_151_102_1-4_5/0	4.26923e-08	2.46605e-07	0	0	0	0	0	0	0	0	0	0	0	0	0	0	3.69908e-06	0	0	0	0	0	0	0	0	0	0	0	0	0	0	0
Glu_neg_151_103_1-4_5/1	1.93738e-07	3.7187e-06	3.96177e-06	9.28775e-08	3.96177e-06	9.28775e-08	0	0	3.96177e-06	9.28775e-08	0	0	0	0	0	0	3.15739e-07	1.48604e-06	1.39316e-06	0	1.39316e-06	0	0	0	1.39316e-06	0	0	0	0	0	0	0
Glu_neg_151_104_1-4_5/2	2.18883e-07	2.79839e-06	1.6817e-06	5.07871e-05	1.6817e-06	5.07871e-05	4.41599e-05	0.000246499	1.6817e-06	5.07871e-05	4.41599e-05	0.000246499	4.41599e-05	0.000246499	0	0	1.8432e-05	0.000150195	0.000143568	0.00394398	0.000143568	0.00394398	0.00369748	0	0.000143568	0.00394398	0.00369748	0	0.00369748	0	0	0
Glu_neg_151_105_1-4_5/3	8.04641e-07	1.68471e-05	1.79601e-05	0.000101217	1.79601e-05	0.000101217	0.00010774	0.00370628	1.79601e-05	0.000101217	0.00010774	0.00370628	0.00010774	0.00370628	0.00395202	4.64171e-05	1.26427e-06	3.37511e-06	9.89791e-06	2.02467e-05	9.89791e-06	2.02467e-05	0.000265982	0.000742673	9.89791e-06	2.02467e-05	0.000265982	0.000742673	0.000265982	0.000742673	0.000696256	0
Glu_neg_151_106_1-4_5/4	8.89655e-08	2.13175e-06	1.7614e-06	5.49522e-05	1.7614e-06	5.49522e-05	4.84696e-05	0.00043756	1.7614e-06	5.49522e-05	4.84696e-05	0.00043756	4.84696e-05	0.00043756	0.000187534	0.0117056	7.31659e-06	0.000152191	0.000145709	0.00418795	0.000145709	0.00418795	0.00393792	0.0162036	0.000145709	0.00418795	0.00393792	0.0162036	0.00393792	0.0162036	0.0159037	0.9855

### Sheet: S4
TABLE S4: Calculation matrix of glutamate without correction for natural abundance of 2H, 15N, 17O, 18O, 13C
Ion pair Information	00000	10000	01000	11000	00100	10100	01100	11100	00010	10010	01010	11010	00110	10110	01110	11110	00001	10001	01001	11001	00101	10101	01101	11101	00011	10011	01011	11011	00111	10111	01111	11111
Glu_pos_148_56_2-4_0/0	1	0	0	0	0	0	0	0	0	0	0	0	0	0	0	0	0	0	0	0	0	0	0	0	0	0	0	0	0	0	0	0
Glu_pos_149_56_2-4_1/0	0	1	0	0	0	0	0	0	0	0	0	0	0	0	0	0	1	0	0	0	0	0	0	0	0	0	0	0	0	0	0	0
Glu_pos_149_57_2-4_1/1	0	0	1	0	1	0	0	0	1	0	0	0	0	0	0	0	0	0	0	0	0	0	0	0	0	0	0	0	0	0	0	0
Glu_pos_150_56_2-4_2/0	0	0	0	0	0	0	0	0	0	0	0	0	0	0	0	0	0	1	0	0	0	0	0	0	0	0	0	0	0	0	0	0
Glu_pos_150_57_2-4_2/1	0	0	0	1	0	1	0	0	0	1	0	0	0	0	0	0	0	0	1	0	1	0	0	0	1	0	0	0	0	0	0	0
Glu_pos_150_58_2-4_2/2	0	0	0	0	0	0	1	0	0	0	1	0	1	0	0	0	0	0	0	0	0	0	0	0	0	0	0	0	0	0	0	0
Glu_pos_151_56_2-4_3/0	0	0	0	0	0	0	0	0	0	0	0	0	0	0	0	0	0	0	0	0	0	0	0	0	0	0	0	0	0	0	0	0
Glu_pos_151_57_2-4_3/1	0	0	0	0	0	0	0	0	0	0	0	0	0	0	0	0	0	0	0	1	0	1	0	0	0	1	0	0	0	0	0	0
Glu_pos_151_58_2-4_3/2	0	0	0	0	0	0	0	1	0	0	0	1	0	1	0	0	0	0	0	0	0	0	1	0	0	0	1	0	1	0	0	0
Glu_pos_151_59_2-4_3/3	0	0	0	0	0	0	0	0	0	0	0	0	0	0	1	0	0	0	0	0	0	0	0	0	0	0	0	0	0	0	0	0
Glu_pos_152_56_2-4_4/0	0	0	0	0	0	0	0	0	0	0	0	0	0	0	0	0	0	0	0	0	0	0	0	0	0	0	0	0	0	0	0	0
Glu_pos_152_57_2-4_4/1	0	0	0	0	0	0	0	0	0	0	0	0	0	0	0	0	0	0	0	0	0	0	0	0	0	0	0	0	0	0	0	0
Glu_pos_152_58_2-4_4/2	0	0	0	0	0	0	0	0	0	0	0	0	0	0	0	0	0	0	0	0	0	0	0	1	0	0	0	1	0	1	0	0
Glu_pos_152_59_2-4_4/3	0	0	0	0	0	0	0	0	0	0	0	0	0	0	0	1	0	0	0	0	0	0	0	0	0	0	0	0	0	0	1	0
Glu_pos_153_56_2-4_5/0	0	0	0	0	0	0	0	0	0	0	0	0	0	0	0	0	0	0	0	0	0	0	0	0	0	0	0	0	0	0	0	0
Glu_pos_153_57_2-4_5/1	0	0	0	0	0	0	0	0	0	0	0	0	0	0	0	0	0	0	0	0	0	0	0	0	0	0	0	0	0	0	0	0
Glu_pos_153_58_2-4_5/2	0	0	0	0	0	0	0	0	0	0	0	0	0	0	0	0	0	0	0	0	0	0	0	0	0	0	0	0	0	0	0	0
Glu_pos_153_59_2-4_5/3	0	0	0	0	0	0	0	0	0	0	0	0	0	0	0	0	0	0	0	0	0	0	0	0	0	0	0	0	0	0	0	1
Glu_pos_148_84_2-5_0/0	1	0	0	0	0	0	0	0	0	0	0	0	0	0	0	0	0	0	0	0	0	0	0	0	0	0	0	0	0	0	0	0
Glu_pos_149_84_2-5_1/0	0	1	0	0	0	0	0	0	0	0	0	0	0	0	0	0	0	0	0	0	0	0	0	0	0	0	0	0	0	0	0	0
Glu_pos_149_85_2-5_1/1	0	0	1	0	1	0	0	0	1	0	0	0	0	0	0	0	1	0	0	0	0	0	0	0	0	0	0	0	0	0	0	0
Glu_pos_150_84_2-5_2/0	0	0	0	0	0	0	0	0	0	0	0	0	0	0	0	0	0	0	0	0	0	0	0	0	0	0	0	0	0	0	0	0
Glu_pos_150_85_2-5_2/1	0	0	0	1	0	1	0	0	0	1	0	0	0	0	0	0	0	1	0	0	0	0	0	0	0	0	0	0	0	0	0	0
Glu_pos_150_86_2-5_2/2	0	0	0	0	0	0	1	0	0	0	1	0	1	0	0	0	0	0	1	0	1	0	0	0	1	0	0	0	0	0	0	0
Glu_pos_151_84_2-5_3/0	0	0	0	0	0	0	0	0	0	0	0	0	0	0	0	0	0	0	0	0	0	0	0	0	0	0	0	0	0	0	0	0
Glu_pos_151_85_2-5_3/1	0	0	0	0	0	0	0	0	0	0	0	0	0	0	0	0	0	0	0	0	0	0	0	0	0	0	0	0	0	0	0	0
Glu_pos_151_86_2-5_3/2	0	0	0	0	0	0	0	1	0	0	0	1	0	1	0	0	0	0	0	1	0	1	0	0	0	1	0	0	0	0	0	0
Glu_pos_151_87_2-5_3/3	0	0	0	0	0	0	0	0	0	0	0	0	0	0	1	0	0	0	0	0	0	0	1	0	0	0	1	0	1	0	0	0
Glu_pos_152_84_2-5_4/0	0	0	0	0	0	0	0	0	0	0	0	0	0	0	0	0	0	0	0	0	0	0	0	0	0	0	0	0	0	0	0	0
Glu_pos_152_85_2-5_4/1	0	0	0	0	0	0	0	0	0	0	0	0	0	0	0	0	0	0	0	0	0	0	0	0	0	0	0	0	0	0	0	0
Glu_pos_152_86_2-5_4/2	0	0	0	0	0	0	0	0	0	0	0	0	0	0	0	0	0	0	0	0	0	0	0	0	0	0	0	0	0	0	0	0
Glu_pos_152_87_2-5_4/3	0	0	0	0	0	0	0	0	0	0	0	0	0	0	0	1	0	0	0	0	0	0	0	1	0	0	0	1	0	1	0	0
Glu_pos_152_88_2-5_4/4	0	0	0	0	0	0	0	0	0	0	0	0	0	0	0	0	0	0	0	0	0	0	0	0	0	0	0	0	0	0	1	0
Glu_pos_153_84_2-5_5/0	0	0	0	0	0	0	0	0	0	0	0	0	0	0	0	0	0	0	0	0	0	0	0	0	0	0	0	0	0	0	0	0
Glu_pos_153_85_2-5_5/1	0	0	0	0	0	0	0	0	0	0	0	0	0	0	0	0	0	0	0	0	0	0	0	0	0	0	0	0	0	0	0	0
Glu_pos_153_86_2-5_5/2	0	0	0	0	0	0	0	0	0	0	0	0	0	0	0	0	0	0	0	0	0	0	0	0	0	0	0	0	0	0	0	0
Glu_pos_153_87_2-5_5/3	0	0	0	0	0	0	0	0	0	0	0	0	0	0	0	0	0	0	0	0	0	0	0	0	0	0	0	0	0	0	0	0
Glu_pos_153_88_2-5_5/4	0	0	0	0	0	0	0	0	0	0	0	0	0	0	0	0	0	0	0	0	0	0	0	0	0	0	0	0	0	0	0	1
Glu_neg_146_74_1-2_0/0	1	0	0	0	0	0	0	0	0	0	0	0	0	0	0	0	0	0	0	0	0	0	0	0	0	0	0	0	0	0	0	0
Glu_neg_147_74_1-2_1/0	0	0	0	0	1	0	0	0	1	0	0	0	0	0	0	0	1	0	0	0	0	0	0	0	0	0	0	0	0	0	0	0
Glu_neg_147_75_1-2_1/1	0	1	1	0	0	0	0	0	0	0	0	0	0	0	0	0	0	0	0	0	0	0	0	0	0	0	0	0	0	0	0	0
Glu_neg_148_74_1-2_2/0	0	0	0	0	0	0	0	0	0	0	0	0	1	0	0	0	0	0	0	0	1	0	0	0	1	0	0	0	0	0	0	0
Glu_neg_148_75_1-2_2/1	0	0	0	0	0	1	1	0	0	1	1	0	0	0	0	0	0	1	1	0	0	0	0	0	0	0	0	0	0	0	0	0
Glu_neg_148_76_1-2_2/2	0	0	0	1	0	0	0	0	0	0	0	0	0	0	0	0	0	0	0	0	0	0	0	0	0	0	0	0	0	0	0	0
Glu_neg_149_74_1-2_3/0	0	0	0	0	0	0	0	0	0	0	0	0	0	0	0	0	0	0	0	0	0	0	0	0	0	0	0	0	1	0	0	0
Glu_neg_149_75_1-2_3/1	0	0	0	0	0	0	0	0	0	0	0	0	0	1	1	0	0	0	0	0	0	1	1	0	0	1	1	0	0	0	0	0
Glu_neg_149_76_1-2_3/2	0	0	0	0	0	0	0	1	0	0	0	1	0	0	0	0	0	0	0	1	0	0	0	0	0	0	0	0	0	0	0	0
Glu_neg_150_74_1-2_4/0	0	0	0	0	0	0	0	0	0	0	0	0	0	0	0	0	0	0	0	0	0	0	0	0	0	0	0	0	0	0	0	0
Glu_neg_150_75_1-2_4/1	0	0	0	0	0	0	0	0	0	0	0	0	0	0	0	0	0	0	0	0	0	0	0	0	0	0	0	0	0	1	1	0
Glu_neg_150_76_1-2_4/2	0	0	0	0	0	0	0	0	0	0	0	0	0	0	0	1	0	0	0	0	0	0	0	1	0	0	0	1	0	0	0	0
Glu_neg_151_74_1-2_5/0	0	0	0	0	0	0	0	0	0	0	0	0	0	0	0	0	0	0	0	0	0	0	0	0	0	0	0	0	0	0	0	0
Glu_neg_151_75_1-2_5/1	0	0	0	0	0	0	0	0	0	0	0	0	0	0	0	0	0	0	0	0	0	0	0	0	0	0	0	0	0	0	0	0
Glu_neg_151_76_1-2_5/2	0	0	0	0	0	0	0	0	0	0	0	0	0	0	0	0	0	0	0	0	0	0	0	0	0	0	0	0	0	0	0	1
Glu_neg_146_41_4-5_0/0	1	0	0	0	0	0	0	0	0	0	0	0	0	0	0	0	0	0	0	0	0	0	0	0	0	0	0	0	0	0	0	0
Glu_neg_147_41_4-5_1/0	0	1	1	0	1	0	0	0	0	0	0	0	0	0	0	0	0	0	0	0	0	0	0	0	0	0	0	0	0	0	0	0
Glu_neg_147_42_4-5_1/1	0	0	0	0	0	0	0	0	1	0	0	0	0	0	0	0	1	0	0	0	0	0	0	0	0	0	0	0	0	0	0	0
Glu_neg_148_41_4-5_2/0	0	0	0	1	0	1	1	0	0	0	0	0	0	0	0	0	0	0	0	0	0	0	0	0	0	0	0	0	0	0	0	0
Glu_neg_148_42_4-5_2/1	0	0	0	0	0	0	0	0	0	1	1	0	1	0	0	0	0	1	1	0	1	0	0	0	0	0	0	0	0	0	0	0
Glu_neg_148_43_4-5_2/2	0	0	0	0	0	0	0	0	0	0	0	0	0	0	0	0	0	0	0	0	0	0	0	0	1	0	0	0	0	0	0	0
Glu_neg_149_41_4-5_3/0	0	0	0	0	0	0	0	1	0	0	0	0	0	0	0	0	0	0	0	0	0	0	0	0	0	0	0	0	0	0	0	0
Glu_neg_149_42_4-5_3/1	0	0	0	0	0	0	0	0	0	0	0	1	0	1	1	0	0	0	0	1	0	1	1	0	0	0	0	0	0	0	0	0
Glu_neg_149_43_4-5_3/2	0	0	0	0	0	0	0	0	0	0	0	0	0	0	0	0	0	0	0	0	0	0	0	0	0	1	1	0	1	0	0	0
Glu_neg_150_41_4-5_4/0	0	0	0	0	0	0	0	0	0	0	0	0	0	0	0	0	0	0	0	0	0	0	0	0	0	0	0	0	0	0	0	0
Glu_neg_150_42_4-5_4/1	0	0	0	0	0	0	0	0	0	0	0	0	0	0	0	1	0	0	0	0	0	0	0	1	0	0	0	0	0	0	0	0
Glu_neg_150_43_4-5_4/2	0	0	0	0	0	0	0	0	0	0	0	0	0	0	0	0	0	0	0	0	0	0	0	0	0	0	0	1	0	1	1	0
Glu_neg_151_41_4-5_5/0	0	0	0	0	0	0	0	0	0	0	0	0	0	0	0	0	0	0	0	0	0	0	0	0	0	0	0	0	0	0	0	0
Glu_neg_151_42_4-5_5/1	0	0	0	0	0	0	0	0	0	0	0	0	0	0	0	0	0	0	0	0	0	0	0	0	0	0	0	0	0	0	0	0
Glu_neg_151_43_4-5_5/2	0	0	0	0	0	0	0	0	0	0	0	0	0	0	0	0	0	0	0	0	0	0	0	0	0	0	0	0	0	0	0	1
Glu_neg_146_102_1-4_0/0	1	0	0	0	0	0	0	0	0	0	0	0	0	0	0	0	0	0	0	0	0	0	0	0	0	0	0	0	0	0	0	0
Glu_neg_147_102_1-4_1/0	0	0.05	0	0	0	0	0	0	0	0	0	0	0	0	0	0	0.95	0	0	0	0	0	0	0	0	0	0	0	0	0	0	0
Glu_neg_147_103_1-4_1/1	0	0.95	1	0	1	0	0	0	1	0	0	0	0	0	0	0	0.05	0	0	0	0	0	0	0	0	0	0	0	0	0	0	0
Glu_neg_148_102_1-4_2/0	0	0	0	0	0	0	0	0	0	0	0	0	0	0	0	0	0	0	0	0	0	0	0	0	0	0	0	0	0	0	0	0
Glu_neg_148_103_1-4_2/1	0	0	0	0.05	0	0.05	0	0	0	0.05	0	0	0	0	0	0	0	1	0.95	0	0.95	0	0	0	0.95	0	0	0	0	0	0	0
Glu_neg_148_104_1-4_2/2	0	0	0	0.95	0	0.95	1	0	0	0.95	1	0	1	0	0	0	0	0	0.05	0	0.05	0	0	0	0.05	0	0	0	0	0	0	0
Glu_neg_149_102_1-4_3/0	0	0	0	0	0	0	0	0	0	0	0	0	0	0	0	0	0	0	0	0	0	0	0	0	0	0	0	0	0	0	0	0
Glu_neg_149_103_1-4_3/1	0	0	0	0	0	0	0	0	0	0	0	0	0	0	0	0	0	0	0	0	0	0	0	0	0	0	0	0	0	0	0	0
Glu_neg_149_104_1-4_3/2	0	0	0	0	0	0	0	0.05	0	0	0	0.05	0	0.05	0	0	0	0	0	1	0	1	0.95	0	0	1	0.95	0	0.95	0	0	0
Glu_neg_149_105_1-4_3/3	0	0	0	0	0	0	0	0.95	0	0	0	0.95	0	0.95	1	0	0	0	0	0	0	0	0.05	0	0	0	0.05	0	0.05	0	0	0
Glu_neg_150_102_1-4_4/0	0	0	0	0	0	0	0	0	0	0	0	0	0	0	0	0	0	0	0	0	0	0	0	0	0	0	0	0	0	0	0	0
Glu_neg_150_103_1-4_4/1	0	0	0	0	0	0	0	0	0	0	0	0	0	0	0	0	0	0	0	0	0	0	0	0	0	0	0	0	0	0	0	0
Glu_neg_150_104_1-4_4/2	0	0	0	0	0	0	0	0	0	0	0	0	0	0	0	0	0	0	0	0	0	0	0	0	0	0	0	0	0	0	0	0
Glu_neg_150_105_1-4_4/3	0	0	0	0	0	0	0	0	0	0	0	0	0	0	0	0.05	0	0	0	0	0	0	0	1	0	0	0	1	0	1	0.95	0
Glu_neg_150_106_1-4_4/4	0	0	0	0	0	0	0	0	0	0	0	0	0	0	0	0.95	0	0	0	0	0	0	0	0	0	0	0	0	0	0	0.05	0
Glu_neg_151_102_1-4_5/0	0	0	0	0	0	0	0	0	0	0	0	0	0	0	0	0	0	0	0	0	0	0	0	0	0	0	0	0	0	0	0	0
Glu_neg_151_103_1-4_5/1	0	0	0	0	0	0	0	0	0	0	0	0	0	0	0	0	0	0	0	0	0	0	0	0	0	0	0	0	0	0	0	0
Glu_neg_151_104_1-4_5/2	0	0	0	0	0	0	0	0	0	0	0	0	0	0	0	0	0	0	0	0	0	0	0	0	0	0	0	0	0	0	0	0
Glu_neg_151_105_1-4_5/3	0	0	0	0	0	0	0	0	0	0	0	0	0	0	0	0	0	0	0	0	0	0	0	0	0	0	0	0	0	0	0	0
Glu_neg_151_106_1-4_5/4	0	0	0	0	0	0	0	0	0	0	0	0	0	0	0	0	0	0	0	0	0	0	0	0	0	0	0	0	0	0	0	1

### Sheet: S5
TABLE S5: Calculation matrix of aspartate with correction for natural abundance of 2H, 15N, 17O, 18O, 13C
Ion pair information	0000	1000	0100	1100	0010	1010	0110	1110	0001	1001	0101	1101	0011	1011	0111	1111
Asp_pos_134_88_2-4_0/0	0.943534	0	0	0	0	0	0	0	0	0	0	0	0	0	0	0
Asp_pos_135_88_2-4_1/0	0.011334	0.953855	0	0	0	0	0	0	0	0	0	0	0	0	0	0
Asp_pos_135_89_2-4_1/1	0.0360303	0	0.953855	0	0.953855	0	0	0	0.953855	0	0	0	0	0	0	0
Asp_pos_136_88_2-4_2/0	0.00387043	0.00102434	0	0	0	0	0	0	0	0	0	0	0	0	0	0
Asp_pos_136_89_2-4_2/1	0.000432804	0.0364244	0.0114579	0.964289	0.0114579	0.964289	0	0	0.0114579	0.964289	0	0	0	0	0	0
Asp_pos_136_90_2-4_2/2	0.00437098	0	0.0259908	0	0.0259908	0	0.964289	0	0.0259908	0	0.964289	0	0.964289	0	0	0
Asp_pos_137_88_2-4_3/0	4.48891e-05	0.00390156	0	0	0	0	0	0	0	0	0	0	0	0	0	0
Asp_pos_137_89_2-4_3/1	0.000147798	3.91159e-05	0.00391276	0.00103554	0.00391276	0.00103554	0	0	0.00391276	0.00103554	0	0	0	0	0	0
Asp_pos_137_90_2-4_3/2	5.25053e-05	0.0044188	0.000312208	0.0262751	0.000312208	0.0262751	0.0115833	0.974837	0.000312208	0.0262751	0.0115833	0.974837	0.0115833	0.974837	0	0
Asp_pos_137_91_2-4_3/3	0.00014918	0	0.0041345	0	0.0041345	0	0.0157273	0	0.0041345	0	0.0157273	0	0.0157273	0	0.974837	0
Asp_pos_138_88_2-4_4/0	3.97549e-06	2.70346e-06	0	0	0	0	0	0	0	0	0	0	0	0	0	0
Asp_pos_138_89_2-4_4/1	1.71416e-06	0.000148987	4.53801e-05	0.00394423	4.53801e-05	0.00394423	0	0	4.53801e-05	0.00394423	0	0	0	0	0	0
Asp_pos_138_90_2-4_4/2	1.793e-05	4.74531e-06	0.000106616	2.82166e-05	0.000106616	2.82166e-05	0.00395556	0.00104687	0.000106616	2.82166e-05	0.00395556	0.00104687	0.00395556	0.00104687	0	0
Asp_pos_138_91_2-4_4/3	1.79199e-06	0.000150812	4.96646e-05	0.00417972	4.96646e-05	0.00417972	0.000188921	0.0158994	4.96646e-05	0.00417972	0.000188921	0.0158994	0.000188921	0.0158994	0.01171	0.9855
Asp_pos_134_74_1-2_0/0	0.943534	0	0	0	0	0	0	0	0	0	0	0	0	0	0	0
Asp_pos_135_74_1-2_1/0	0.0219491	0	0	0	0.953855	0	0	0	0.953855	0	0	0	0	0	0	0
Asp_pos_135_75_1-2_1/1	0.0254151	0.953855	0.953855	0	0	0	0	0	0	0	0	0	0	0	0	0
Asp_pos_136_74_1-2_2/0	0.00400118	0	0	0	0.0117556	0	0	0	0.0117556	0	0	0	0.964289	0	0	0
Asp_pos_136_75_1-2_2/1	0.000591223	0.0221892	0.0221892	0	0.0256931	0.964289	0.964289	0	0.0256931	0.964289	0.964289	0	0	0	0	0
Asp_pos_136_76_1-2_2/2	0.00408181	0.0152595	0.0152595	0.964289	0	0	0	0	0	0	0	0	0	0	0	0
Asp_pos_137_74_1-2_3/0	8.84721e-05	0	0	0	0.00391636	0	0	0	0.00391636	0	0	0	0.00133645	0	0	0
Asp_pos_137_75_1-2_3/1	0.000107776	0.00404495	0.00404495	0	0.00031665	0.0118842	0.0118842	0	0.00031665	0.0118842	0.0118842	0	0.0259742	0.974837	0.974837	0
Asp_pos_137_76_1-2_3/2	9.49537e-05	0.000354977	0.000354977	0.0224319	0.00412646	0.0154264	0.0154264	0.974837	0.00412646	0.0154264	0.0154264	0.974837	0	0	0	0
Asp_pos_138_74_1-2_4/0	4.49382e-06	0	0	0	4.66013e-05	0	0	0	4.66013e-05	0	0	0	0.00394458	0	0	0
Asp_pos_138_75_1-2_4/1	2.38309e-06	8.94399e-05	8.94399e-05	0	0.000105491	0.0039592	0.0039592	0	0.000105491	0.0039592	0.0039592	0	3.59987e-05	0.00135107	0.00135107	0
Asp_pos_138_76_1-2_4/2	1.73095e-05	6.471e-05	6.471e-05	0.00408919	5.08557e-05	0.00019012	0.00019012	0.0120142	5.08557e-05	0.00019012	0.00019012	0.0120142	0.0041716	0.0155952	0.0155952	0.9855
Asp_pos_134_43_3-4_0/0	0.943534	0	0	0	0	0	0	0	0	0	0	0	0	0	0	0
Asp_pos_135_43_3-4_1/0	0.0259218	0.953855	0.953855	0	0	0	0	0	0	0	0	0	0	0	0	0
Asp_pos_135_44_3-4_1/1	0.0214425	0	0	0	0.953855	0	0	0	0.953855	0	0	0	0	0	0	0
Asp_pos_136_43_3-4_2/0	0.00602499	0.0157717	0.0157717	0.964289	0	0	0	0	0	0	0	0	0	0	0	0
Asp_pos_136_44_3-4_2/1	0.00058909	0.021677	0.021677	0	0.0262053	0.964289	0.964289	0	0.0262053	0.964289	0.964289	0	0	0	0	0
Asp_pos_136_45_3-4_2/2	0.00206013	0	0	0	0.0112434	0	0	0	0.0112434	0	0	0	0.964289	0	0	0
Asp_pos_137_43_3-4_3/0	0.000157637	0.00591838	0.00591838	0.00539648	0	0	0	0	0	0	0	0	0	0	0	0
Asp_pos_137_44_3-4_3/1	0.000136922	0.000358423	0.000358423	0.0219141	0.0060909	0.0159442	0.0159442	0.974837	0.0060909	0.0159442	0.0159442	0.974837	0	0	0	0
Asp_pos_137_45_3-4_3/2	5.65981e-05	0.00208267	0.00208267	0	0.000308891	0.0113664	0.0113664	0	0.000308891	0.0113664	0.0113664	0	0.0264919	0.974837	0.974837	0
Asp_pos_138_43_3-4_4/0	1.32297e-05	9.46241e-05	9.46241e-05	0.00592409	0	0	0	0	0	0	0	0	0	0	0	0
Asp_pos_138_44_3-4_4/1	3.58242e-06	0.000134499	0.000134499	0.000122639	0.000159361	0.00598312	0.00598312	0.00545551	0.000159361	0.00598312	0.00598312	0.00545551	0	0	0	0
Asp_pos_138_45_3-4_4/2	1.31551e-05	3.44362e-05	3.44362e-05	0.00210545	7.17955e-05	0.00018794	0.00018794	0.0114907	7.17955e-05	0.00018794	0.00018794	0.0114907	0.00615752	0.0161186	0.0161186	0.9855
Asp_neg_132_88_1-3_0/0	0.943829	0	0	0	0	0	0	0	0	0	0	0	0	0	0	0
Asp_neg_133_88_1-3_1/0	0.011043	0.0596346	0	0	0	0	0	0	0.894518	0	0	0	0	0	0	0
Asp_neg_133_89_1-3_1/1	0.0360415	0.894518	0.954153	0	0.954153	0	0	0	0.0596346	0	0	0	0	0	0	0
Asp_neg_134_88_1-3_2/0	0.00386817	4.54322e-05	0	0	0	0	0	0	0.000681483	0	0	0	0	0	0	0
Asp_neg_134_89_1-3_2/1	0.000421693	0.0127433	0.0111638	0.0602869	0.0111638	0.0602869	0	0	0.0348563	0.96459	0.904303	0	0.904303	0	0	0
Asp_neg_134_90_1-3_2/2	0.00437235	0.024374	0.0259989	0.904303	0.0259989	0.904303	0.96459	0	0.00162493	0	0.0602869	0	0.0602869	0	0	0
Asp_neg_135_88_1-3_3/0	4.36958e-05	0.000243908	0	0	0	0	0	0	0.00365862	0	0	0	0	0	0	0
Asp_neg_135_89_1-3_3/1	0.000147712	0.00366781	0.00391048	4.59292e-05	0.00391048	4.59292e-05	0	0	0.000270428	0.000734867	0.000688937	0	0.000688937	0	0	0
Asp_neg_135_90_1-3_3/2	5.11573e-05	0.000561441	0.000304192	0.0122232	0.000304192	0.0122232	0.0112859	0.0609463	0.00416293	0.0262833	0.0253459	0.975141	0.0253459	0.975141	0.914194	0
Asp_neg_135_91_1-3_3/3	0.000149226	0.0038773	0.00413579	0.014749	0.00413579	0.014749	0.0157323	0.914194	0.000258487	0	0.000983266	0	0.000983266	0	0.0609463	0
Asp_neg_136_88_1-3_4/0	3.963e-06	9.29065e-08	0	0	0	0	0	0	1.3936e-06	0	0	0	0	0	0	0
Asp_neg_136_89_1-3_4/1	1.66859e-06	5.07268e-05	4.41737e-05	0.000246576	4.41737e-05	0.000246576	0	0	0.000142471	0.00394521	0.00369864	0	0.00369864	0	0	0
Asp_neg_136_90_1-3_4/2	1.79195e-05	0.000100104	0.000106553	0.00370742	0.000106553	0.00370742	0.00395325	4.64315e-05	9.81659e-06	2.00237e-05	0.00026585	0.000742905	0.00026585	0.000742905	0.000696473	0
Asp_neg_136_91_1-3_4/3	1.74598e-06	5.47939e-05	4.83896e-05	0.00043388	4.83896e-05	0.00043388	0.00018407	0.0116903	0.000144454	0.00418103	0.00393122	0.0159043	0.00393122	0.0159043	0.0156234	0.985807

### Sheet: S6
TABLE S6: Calculation matrix of aspartate without correction for natural abundance of 2H, 15N, 17O, 18O, 13C
Ion pair information	0000	1000	0100	1100	0010	1010	0110	1110	0001	1001	0101	1101	0011	1011	0111	1111
Asp_pos_134_88_2-4_0/0	1	0	0	0	0	0	0	0	0	0	0	0	0	0	0	0
Asp_pos_135_88_2-4_1/0	0	1	0	0	0	0	0	0	0	0	0	0	0	0	0	0
Asp_pos_135_89_2-4_1/1	0	0	1	0	1	0	0	0	1	0	0	0	0	0	0	0
Asp_pos_136_88_2-4_2/0	0	0	0	0	0	0	0	0	0	0	0	0	0	0	0	0
Asp_pos_136_89_2-4_2/1	0	0	0	1	0	1	0	0	0	1	0	0	0	0	0	0
Asp_pos_136_90_2-4_2/2	0	0	0	0	0	0	1	0	0	0	1	0	1	0	0	0
Asp_pos_137_88_2-4_3/0	0	0	0	0	0	0	0	0	0	0	0	0	0	0	0	0
Asp_pos_137_89_2-4_3/1	0	0	0	0	0	0	0	0	0	0	0	0	0	0	0	0
Asp_pos_137_90_2-4_3/2	0	0	0	0	0	0	0	1	0	0	0	1	0	1	0	0
Asp_pos_137_91_2-4_3/3	0	0	0	0	0	0	0	0	0	0	0	0	0	0	1	0
Asp_pos_138_88_2-4_4/0	0	0	0	0	0	0	0	0	0	0	0	0	0	0	0	0
Asp_pos_138_89_2-4_4/1	0	0	0	0	0	0	0	0	0	0	0	0	0	0	0	0
Asp_pos_138_90_2-4_4/2	0	0	0	0	0	0	0	0	0	0	0	0	0	0	0	0
Asp_pos_138_91_2-4_4/3	0	0	0	0	0	0	0	0	0	0	0	0	0	0	0	1
Asp_pos_134_74_1-2_0/0	1	0	0	0	0	0	0	0	0	0	0	0	0	0	0	0
Asp_pos_135_74_1-2_1/0	0	0	0	0	1	0	0	0	1	0	0	0	0	0	0	0
Asp_pos_135_75_1-2_1/1	0	1	1	0	0	0	0	0	0	0	0	0	0	0	0	0
Asp_pos_136_74_1-2_2/0	0	0	0	0	0	0	0	0	0	0	0	0	1	0	0	0
Asp_pos_136_75_1-2_2/1	0	0	0	0	0	1	1	0	0	1	1	0	0	0	0	0
Asp_pos_136_76_1-2_2/2	0	0	0	1	0	0	0	0	0	0	0	0	0	0	0	0
Asp_pos_137_74_1-2_3/0	0	0	0	0	0	0	0	0	0	0	0	0	0	0	0	0
Asp_pos_137_75_1-2_3/1	0	0	0	0	0	0	0	0	0	0	0	0	0	1	1	0
Asp_pos_137_76_1-2_3/2	0	0	0	0	0	0	0	1	0	0	0	1	0	0	0	0
Asp_pos_138_74_1-2_4/0	0	0	0	0	0	0	0	0	0	0	0	0	0	0	0	0
Asp_pos_138_75_1-2_4/1	0	0	0	0	0	0	0	0	0	0	0	0	0	0	0	0
Asp_pos_138_76_1-2_4/2	0	0	0	0	0	0	0	0	0	0	0	0	0	0	0	1
Asp_pos_134_43_3-4_0/0	1	0	0	0	0	0	0	0	0	0	0	0	0	0	0	0
Asp_pos_135_43_3-4_1/0	0	1	1	0	0	0	0	0	0	0	0	0	0	0	0	0
Asp_pos_135_44_3-4_1/1	0	0	0	0	1	0	0	0	1	0	0	0	0	0	0	0
Asp_pos_136_43_3-4_2/0	0	0	0	1	0	0	0	0	0	0	0	0	0	0	0	0
Asp_pos_136_44_3-4_2/1	0	0	0	0	0	1	1	0	0	1	1	0	0	0	0	0
Asp_pos_136_45_3-4_2/2	0	0	0	0	0	0	0	0	0	0	0	0	1	0	0	0
Asp_pos_137_43_3-4_3/0	0	0	0	0	0	0	0	0	0	0	0	0	0	0	0	0
Asp_pos_137_44_3-4_3/1	0	0	0	0	0	0	0	1	0	0	0	1	0	0	0	0
Asp_pos_137_45_3-4_3/2	0	0	0	0	0	0	0	0	0	0	0	0	0	1	1	0
Asp_pos_138_43_3-4_4/0	0	0	0	0	0	0	0	0	0	0	0	0	0	0	0	0
Asp_pos_138_44_3-4_4/1	0	0	0	0	0	0	0	0	0	0	0	0	0	0	0	0
Asp_pos_138_45_3-4_4/2	0	0	0	0	0	0	0	0	0	0	0	0	0	0	0	1
Asp_neg_132_88_1-3_0/0	1	0	0	0	0	0	0	0	0	0	0	0	0	0	0	0
Asp_neg_133_88_1-3_1/0	0	0.0625	0	0	0	0	0	0	0.9375	0	0	0	0	0	0	0
Asp_neg_133_89_1-3_1/1	0	0.9375	1	0	1	0	0	0	0.0625	0	0	0	0	0	0	0
Asp_neg_134_88_1-3_2/0	0	0	0	0	0	0	0	0	0	0	0	0	0	0	0	0
Asp_neg_134_89_1-3_2/1	0	0	0	0.0625	0	0.0625	0	0	0	1	0.9375	0	0.9375	0	0	0
Asp_neg_134_90_1-3_2/2	0	0	0	0.9375	0	0.9375	1	0	0	0	0.0625	0	0.0625	0	0	0
Asp_neg_135_88_1-3_3/0	0	0	0	0	0	0	0	0	0	0	0	0	0	0	0	0
Asp_neg_135_89_1-3_3/1	0	0	0	0	0	0	0	0	0	0	0	0	0	0	0	0
Asp_neg_135_90_1-3_3/2	0	0	0	0	0	0	0	0.0625	0	0	0	1	0	1	0.9375	0
Asp_neg_135_91_1-3_3/3	0	0	0	0	0	0	0	0.9375	0	0	0	0	0	0	0.0625	0
Asp_neg_136_88_1-3_4/0	0	0	0	0	0	0	0	0	0	0	0	0	0	0	0	0
Asp_neg_136_89_1-3_4/1	0	0	0	0	0	0	0	0	0	0	0	0	0	0	0	0
Asp_neg_136_90_1-3_4/2	0	0	0	0	0	0	0	0	0	0	0	0	0	0	0	0
Asp_neg_136_91_1-3_4/3	0	0	0	0	0	0	0	0	0	0	0	0	0	0	0	1
